# Microbial stimulation of oxytocin release from the intestinal epithelium via secretin signaling

**DOI:** 10.1101/2023.03.09.531917

**Authors:** Heather A. Danhof, Jihwan Lee, Aanchal Thapa, Robert A. Britton, Sara C. Di Rienzi

**Affiliations:** Department of Virology and Microbiology, Baylor College of Medicine, Houston, Texas, USA; Alkek Center for Metagenomics and Microbiome Research, Baylor College of Medicine, Houston, Texas, USA; Department of Neuroscience, Baylor College of Medicine, Houston, Texas, USA; Rice University, Houston, Texas, USA

**Keywords:** *Limosilactobacillus reuteri*, *Lactobacillus reuteri*, oxytocin, secretin, enteroendocrine cells, neuropeptide hormone, gut-brain axis, enteroids, organoids, human, mouse, pig

## Abstract

Intestinal microbes impact the health of the intestine and organs distal to the gut. *Limosilactobacillus reuteri* is a human intestinal microbe that promotes normal gut transit^1^, the anti-inflammatory immune system^2–4^, wound healing^5–7^, normal social behavior in mice^8–10^, and prevents bone reabsorption^11–17^. Each of these functions is impacted by oxytocin^18–22^, and oxytocin signaling is required for *L. reuteri-*mediated wound healing^5^ and social behavior^9^; however, the initiating events in the gut that lead to oxytocin stimulation and related beneficial functions remain unknown. Here we found evolutionarily conserved oxytocin production in the intestinal epithelium through analysis of single-cell RNA-Seq datasets and imaging of human and mouse intestinal tissues. Moreover, human intestinal organoids produce oxytocin, demonstrating that the intestinal epithelium is sufficient to produce oxytocin. We subsequently found that *L. reuteri* facilitates oxytocin secretion directly from human intestinal tissue and human intestinal organoids. Finally, we demonstrate that stimulation of oxytocin secretion by *L. reuteri* is dependent on the gut hormone secretin, which is produced in enteroendocrine cells^23^, while oxytocin itself is produced in enterocytes. Altogether, this work demonstrates that oxytocin is produced and secreted from enterocytes in the intestinal epithelium in response to secretin stimulated by *L. reuteri*. This work thereby identifies oxytocin as an intestinal hormone and provides mechanistic insight into avenues by which gut microbes promote host health.
