## Supplementary Tables 2-7 for "Microbial stimulation of oxytocin release from the intestinal epithelium via secretin signaling"

### Sheet: ST2 Statistical Models
Supplementary Table 2: Statistical models
Figure	Model	Comparisons	Marginal or Adjusted R2	Degrees of Freedom	F-statistic or Chisq	p-value
Fig 1A	permutation test	NA	NA	NA	NA	NA
Fig S1A	permutation test	NA	NA	NA	NA	NA
Fig S1C	lm(qPCR~CellType+Sample)	pairwise~CellType+Sample,adjust="none"	0.5506	9	7.739	0.01108
Fig 2B	lmer(Oxytocin~Treatment*Segment +(1|LifeGift))	pairwise~Treatment | Segment,adjust="BH"	0.441	233	149.68	< 2.2e-16
Fig 2C	lmer(Oxytocin~Treatment*Segment +(1|Pig))	pairwise~Treatment | Segment,adjust="BH"	0.721	97	118.55	< 2.2e-16
Fig 2D	lmer(OXTareafoldscaled~Treatment*Segment +(1|Sex))	pairwise~Treatment | Segment & Sex,adjust="BH"	0.73	44.7	57.128	5.638e-10
Fig 2E	lm(Oxytocin~Treatment*Segment*Sex )	pairwise~Treatment | Segment & Sex,adjust="BH"	0.6445	80	12.48	2.932e-15
Fig 2F	lmer(Oxytocin~Treatment*Induction+(1|Replicate))	pairwise~Treatment|Induction,adjust="BH"	0.836	25.9	42.537	3.085e-09
Fig S2A	same analysis as Fig 2C	same analysis as Fig 2C	same analysis as Fig 2C
Fig S2B	same analaysis as Fig 2D	same analaysis as Fig 2D	same analysis as Fig 2D
Fig S2C	same analysis as Fig 2E	same analysis as Fig 2E	same analysis as Fig 2E
Fig S2D	same analysis as Fig 2E	same analysis as Fig 2E	same analysis as Fig 2E
Fig 3A	lm(qPCR~CellType) for OXT	pairwise~Samplegroup,adjust="none"	0.2954	4	3.096	0.1533
Fig 3A	lm(qPCR~CellType) for CHGA	pairwise~Samplegroup,adjust="none"	0.6636	4	10.86	0.03004
Fig 3B	lm(Percent~CellType) for OXT	pairwise~CellType,adjust="none"	0.6004	4	8.514	0.04334
Fig 3B	lm(Percent~CellType) for CHGA	pairwise~CellType,adjust="none"	0.5862	4	8.082	0.04673
Fig 4A	lm(Oxytocin~Treatment)	pairwise~Treatment,adjust="BH"	0.7611	6	13.74	0.005755
Fig 4B	lm(Oxytocin~Treatment+(Enteroid))	pairwise~Treatment+Enteroid,adjust="BH"	0.8983	19	51.8	5.854e-10
Fig 4C	lmer(Oxytocin~Treatment+(1|LifeGift))	pairwise~Treatment,adjust="BH"	0.669	26.2	31.57	1.396e-07
Fig 4D	lm(Oxytocin~Treatment)	pairwise~Treatment,adjust="BH"	0.878	8	27.38	0.0001472
Fig 4E	lmer(Oxytocin~Treatment+(1|Replicate))	pairwise~Treatment,adjust="BH"	0.925	45	138.72	2.2e-16
Fig 4F	lmer(Oxytocin~Treatment+(1|Replicate))	pairwise~Treatment,adjust="BH"	0.763	42	74.328	5.048e-16
Fig 4G	lm(Normalized~Treatment)	pairwise~Treatment,adjust="BH"	0.5089	8	4.8	0.03381
Fig 4H	lm(Oxytocin~Treatment)	pairwise~Treatment,adjust="BH"	0.7206	6	19.05	0.004746
Fig 4I	lm(Secretin~Treatment)	pairwise~Treatment,adjust="BH"	0.9556	6	151.7	1.747e-05
Fig 4J	lmer(Secretin~Treatment*Segment + (1|LifeGift)	pairwise~Treatment | Segment,adjust="BH"	0.614	126	165.62	2.2e-16

### Sheet: ST3 Effect Sizes
Supplementary Table 3: Effect sizes
Figure	Segment/Condition	Contrast	Estimate	Standard Error	Degrees of Freedom	t.ratio	Adjusted p value	Effect Size	Standard Error	Confidence Interval of Effect Size
Fig S1C	Sucrase isomatase (SI)	(D103 Diff - D103 Undiff)	0.07	0.0261	9	2.679	0.0252	1.547	0.683	(0.00206, 3.091)
Fig S1C	Sucrase isomatase (SI)	(NGN3 Diff - NGN3 Undiff)	0.07	0.0261	9	2.679	0.0252	1.547	0.683	(0.00206, 3.091)
Fig S1C	Oxytocin (OXT)	(D103 Diff - D103 Undiff)	0.000368	0.000136	9	2.706	0.0242	297	131	(0.396, 594)
Fig S1C	Oxytocin (OXT)	(NGN3 Diff - NGN3 Undiff)	0.000368	0.000136	9	2.706	0.0242	297	131	(0.396, 594)
Fig S1C	LGR5	(D103 Diff - D103 Undiff)	0.07	0.0261	9	2.679	0.0252	40.4	17.8	(0.0538, 80.7)
Fig S1C	LGR5	(NGN3 Diff - NGN3 Undiff)	0.07	0.0261	9	2.679	0.0252	40.4	17.8	(0.0538, 80.7)
Fig 2B	Duodenum	(Lreu - LDM4)	64.63	16.1	233	4.014	0.0001	1.519	0.385	(0.761, 2.28)
Fig 2B	Upper Jejunum	(Lreu - LDM4)	94.58	16.1	233	5.874	<.0001	2.223	0.392	(1.450, 3.000)
Fig 2B	Lower Jejunum	(Lreu - LDM4)	122.62	16.1	233	7.616	<.0001	2.882	0.401	(2.092, 3.67)
Fig 2B	Upper Ileum	(Lreu - LDM4)	66.34	16.1	233	4.121	0.0001	1.559	0.385	(0.800, 2.32)
Fig 2B	Lower Ileum	(Lreu - LDM4)	63.47	16.1	233	3.942	0.0001	1.492	0.385	(0.734, 2.25)
Fig 2B	Ascending Colon	(Lreu - LDM4)	17.23	18	233	0.957	0.3394	0.405	0.424	(-0.429, 1.24)
Fig 2B	Transverse Colon	(Lreu - LDM4)	16.46	18	233	0.914	0.3614	0.387	0.424	(-0.447, 1.22)
Fig 2B	Descending Colon	(Lreu - LDM4)	9.14	18	233	0.508	0.6119	0.215	0.423	(-0.619, 1.05)
Fig 2C	same analysis as Supp Fig 2A
Fig 2D	same analysis as Supp Fig 2B
Fig 2E	Cecum (males and females combined)	(Lreu - LDM4)	8.17	2.61	80	3.125	0.0025	1.2758	0.421	(0.439, 2.113)
Fig 2F	Uninduced NGN3-HIO	(Lreu - LDM4)	48.8	24.7	25.9	1.978	0.0634	1.25	0.666	(- 0.118, 2.62)
Fig 2F	Induced NGN3-HIO	(Lreu - LDM4)	205.5	24.7	25.9	8.335	<.0001	5.27	1.083	(3.046, 7.50)
Fig S2A	Duodenum	(Lreu - LDM4)	14.693	1.75	97	8.414	<.0001	4.189	0.582	(3.035, 5.34)
Fig S2A	Jejunum	(Lreu - LDM4)	15.387	1.75	97	8.812	<.0001	4.387	0.589	(3.218, 5.56)
Fig S2A	Ileum	(Lreu - LDM4)	4.459	1.75	97	2.553	0.0122	1.271	0.506	(0.267, 2.28)
Fig S2A	Ascending Colon	(Lreu - LDM4)	0.801	1.75	97	0.459	0.6474	0.228	0.498	( 0.760, 1.22)
Fig S2A	Descending Colon	(Lreu - LDM4)	1.549	1.75	97	0.887	0.3771	0.442	0.499	(-0.548, 1.43)
Fig S2B	Duodenum	(Lreu - LDM4)	21	3.32	44.7	6.319	<.0001	4.45	0.848	(2.75, 6.16)
Fig S2B	Jejunum	(Lreu - LDM4)	15.9	3.32	44.7	4.786	<.0001	3.37	0.79	(1.78, 4.96)
Fig S2B	Ileum	(Lreu - LDM4)	13.5	3.32	44.7	4.056	0.0002	2.86	0.767	(1.31, 4.40)
Fig S2B	Ascending Colon	(Lreu - LDM4)	19.3	3.71	44.7	5.19	<.0001	4.09	0.899	(2.28, 5.90)
Fig S2C	Stomach (female)	(Lreu - LDM4)	14.253	3.7	80	3.855	0.0002	2.2258	0.604	(1.02469, 3.43)
Fig S2C	SI (female)	(Lreu - LDM4)	-0.226	3.7	80	-0.061	0.9513	-0.0354	0.577	(-1.18433, 1.11)
Fig S2C	Cecum (female)	(Lreu - LDM4)	8.866	3.7	80	2.398	0.0188	1.3846	0.588	(0.21514, 2.55)
Fig S2C	LI (female)	(Lreu - LDM4)	4.436	3.7	80	1.2	0.2337	0.6928	0.58	(-0.46136, 1.85)
Fig S2D	Stomach (male)	(Lreu - LDM4)	7.967	3.7	80	2.155	0.0342	1.2442	0.586	(0.07864, 2.41)
Fig S2D	SI (male)	(Lreu - LDM4)	1.227	3.7	80	0.332	0.7408	0.1916	0.578	(-0.95774, 1.34)
Fig S2D	Cecum (male)	(Lreu - LDM4)	7.473	3.7	80	2.021	0.0466	1.167	0.585	(0.00351, 2.33)
Fig S2D	LI (male)	(Lreu - LDM4)	3.516	3.7	80	0.951	0.3445	0.549	0.579	(-0.60317, 1.70)
Fig 3A	Oxytocin (OXT)	(Induced - Uninduced)	-0.001	0.000568	4	-1.76	0.1533	-1.44	0.962	(-4.11, 1.23)
Fig 3A	Chromogranin A (CHGA)	(Induced - Uninduced)	0.967	0.294	4	3.296	0.03	2.69	1.25	(0.79, 6.17)
Fig 3B	Oxytocin (OXT)	(Induced - Uninduced)	-0.106	0.0362	4	2.918	0.04334	-2.38	1.17	(-5.64, 0.875)
Fig 3B	Chromogranin A (CHGA)	(Induced - Uninduced)	4.57	1.61	4	2.843	0.0467	2.32	1.16	(-0.893, 5.54)
Fig 4A	Induced NGN3-HIO	(Lreu - LDM4)	265	50.8	6	5.228	0.0059	4.27	1.478	(0.652, 7.886)
Fig 4A	Induced NGN3-HIO	(Secretin - LDM4)	150	50.8	6	2.949	0.0385	2.41	1.072	(-0.216, 5.032)
Fig 4A	Induced NGN3-HIO	(Lreu - Secretin)	116	50.8	6	2.279	0.0629	1.86	0.977	(-0.531, 4.252)
Fig 4B	Duodenum	(Secretin - Krebs)	113.954	8.03	19	14.19	<.0001	5.793	1.025	(3.649, 7.9376)
Fig 4B	Jejunum	(Secretin - Krebs)	113.954	8.03	19	14.19	<.0001	5.793	1.025	(3.649, 7.9376)
Fig 4B	Ileum	(Secretin - Krebs)	113.954	8.03	19	14.19	<.0001	5.793	1.025	(3.649, 7.9376)
Fig 4B	Ascending Colon	(Secretin - Krebs)	113.954	8.03	19	14.19	<.0001	5.793	1.025	(3.649, 7.9376)
Fig 4C	Induced NGN3-HIO	(Lreu - Krebs)	153.3	21.6	26.2	7.107	<.0001	3.499	0.69	(2.08, 4.917)
Fig 4C	Induced NGN3-HIO	(Secretin - Krebs)	133.8	21.6	26.2	6.204	<.0001	3.055	0.648	(1.72, 4.387)
Fig 4C	Induced NGN3-HIO	(Lreu - Secretin)	19.5	21.6	26.2	0.903	0.3749	0.444	0.496	(-0.575, 1.46)
Fig 4D	Induced NGN3-HIO	(LDM4 - LDM4+Ab)	5.66	60.4	8	0.094	0.9277	0.0765	0.817	(-1.81, 1.960)
Fig 4D	Induced NGN3-HIO	(Lreu - LDM4)	468.85	60.4	8	7.765	0.0002	6.3404	1.783	(2.229, 10.45)
Fig 4D	Induced NGN3-HIO	(Lreu+Ab - LDM4)	111.49	60.4	8	1.847	0.1224	1.5078	0.899	(-0.566, 3.58)
Fig 4D	Induced NGN3-HIO	(Lreu - LDM4+Ab )	474.5	60.4	8	7.859	0.0002	6.4169	1.8	(2.266, 10.57)
Fig 4D	Induced NGN3-HIO	(Lreu+Ab - LDM4+Ab )	117.15	60.4	8	1.94	0.1224	1.5843	0.907	(-0.508, 3.68)
Fig 4D	Induced NGN3-HIO	(Lreu - Lreu+Ab)	357.35	60.4	8	5.919	0.0007	4.8326	1.458	(1.47, 8.195)
Fig 4E	Induced NGN3-HIO	(Krebs - 5.27)	0	5.65	45	0	1	0	0.392	(-0.79, 0.79)
Fig 4E	Induced NGN3-HIO	(Secretin - Krebs)	126.3	5.65	45	22.367	<.0001	8.77	1.004	(6.75, 10.8)
Fig 4E	Induced NGN3-HIO	(Secretin+5.27 - Krebs)	25.8	5.65	45	4.575	<.0001	1.79	0.435	(0.918, 2.67)
Fig 4E	Induced NGN3-HIO	(Secretin - 5.27)	126.3	5.65	45	22.367	<.0001	8.77	1.004	(6.75, 10.8)
Fig 4E	Induced NGN3-HIO	(Secretin+5.27 - 5.27)	25.8	5.65	45	4.575	<.0001	1.79	0.435	(0.918, 2.67)
Fig 4E	Induced NGN3-HIO	(Secretin - Secretin+5.27)	100.4	5.65	45	17.791	<.0001	6.98	0.834	(5.3, 8.657)
Fig 4F	Induced NGN3-HIO	(5.27 - Krebs)	0.547	15.5	42	0.035	0.9719	0.0144	0.408	(-0.809, 0.838)
Fig 4F	Induced NGN3-HIO	(Lreu - Krebs)	173.233	15.5	42	11.197	<.0001	4.571	0.645	(3.27, 5.872)
Fig 4F	Induced NGN3-HIO	(Lreu+5.27 - Krebs)	23.648	15.5	42	1.528	0.1715	0.624	0.414	(-0.211, 1.459)
Fig 4F	Induced NGN3-HIO	(Lreu - 5.27)	172.686	15.5	42	11.161	<.0001	4.5566	0.643	(3.258, 5.855)
Fig 4F	Induced NGN3-HIO	(Lreu+5.27 - 5.27)	23.101	15.5	42	1.493	0.1715	0.6096	0.414	(-0.225, 1.444)
Fig 4F	Induced NGN3-HIO	(Lreu - Lreu+5.27)	149.585	15.5	42	9.668	<.0001	3.947	0.593	(2.749, 5.145)
Fig 4G	Jejunum	(Lreu - Krebs)	162.2	70.4	8	2.304	0.0752	1.881	0.942	(-0.291591, 4.0542)
Fig 4G	Jejunum	(Secretin - Krebs)	198.6	70.4	8	2.822	0.0673	2.304	0.999	(-0.000216, 4.6082)
Fig 4G	Jejunum	(Krebs - Lreu+5.27)	13	70.4	8	0.184	0.8586	0.15	0.817	(-1.7346, 2.035110)
Fig 4G	Jejunum	(Secretin - Lreu)	36.4	70.4	8	0.518	0.7424	0.423	0.823	(-1.475843, 2.3213)
Fig 4G	Jejunum	(Lreu - Lreu+5.27)	175.1	70.4	8	2.488	0.0752	2.032	0.962	(-0.1858, 4.248940)
Fig 4G	Jejunum	(Secretin - Lreu+5.27)	211.5	70.4	8	3.006	0.0673	2.454	1.021	(0.0991, 4.809468)
Fig 4H	Induced NGN3-HIO	(Lreu - LDM4)	122	27.9	6	4.365	0.0047	3.09	1.14	(0.303, 5.87)
Fig 4I	Induced NGN3-HIO	(Lreu - LDM4)	74.9	6.08	6	12.316	<.0001	8.71	2.61	(2.32, 15.1)
Fig 4J	Duodenum	(Lreu - LDM4)	54.73	11	126	4.985	<.0001	2.3497	0.494	(1.372, 3.328)
Fig 4J	Upper Jejunum	(Lreu - LDM4)	93.45	11	126	8.511	<.0001	4.0121	0.535	(2.954, 5.071)
Fig 4J	Lower Jejunum	(Lreu - LDM4)	86.43	11	126	7.872	<.0001	3.711	0.526	(2.670, 4.752)
Fig 4J	Upper Ileum	(Lreu - LDM4)	58.14	11	126	5.295	<.0001	2.496	0.497	(1.513, 3.479)
Fig 4J	Lower Ileum	(Lreu - LDM4)	26.61	11	126	2.424	0.0168	1.1425	0.477	(0.199, 2.086)
Fig 4J	Ascending Colon	(Lreu - LDM4)	4.22	11	126	0.385	0.7012	0.1813	0.472	(-0.752, 1.114)
Fig 4J	Transverse Colon	(Lreu - LDM4)	1.76	11	126	0.16	0.8729	0.0756	0.471	(-0.857, 1.009)
Fig 4J	Descending Colon	(Lreu - LDM4)	1.03	11	126	0.094	0.9252	0.0444	0.471	(-0.889, 0.977)

### Sheet: ST4 BeumerMarkers
Supplementary Table 4: Genes differentially expressed among clusters permitting cluster annotation in the Beumer et al 2020 dataset.
p_val	avg_log2FC	pct.1*	pct.2*	p_val_adj	cluster	gene	*pct.1 refers to percentage of cells in the given cluster expressing the given gene and pct.2 is that for cells outside of the cluster
0	1.97896	0.835	0.112	0	0	ADH1C--chr4
2.73e-267	2.53927	0.835	0.194	5.59e-263	0	MUC6--chr11
1.13e-255	1.40047	0.516	0.043	2.32e-251	0	SMOC2--chr6
4.59e-226	2.62423	0.829	0.233	9.4e-222	0	FCGBP--chr19
2.03e-214	1.24215	0.916	0.279	4.15e-210	0	RPS4Y1--chrY
1.13e-204	1.51926	1	0.916	2.32e-200	0	RPS18--chr6
2.81e-198	1.53918	0.965	0.606	5.75e-194	0	C17orf76-AS1--chr17
8.25e-189	1.39334	0.992	0.853	1.69e-184	0	RPS14--chr5
6.52e-179	1.56166	0.881	0.339	1.34e-174	0	RARRES1--chr3
4.8e-176	1.37891	0.99	0.875	9.83e-172	0	RPL31--chr2
1.53e-173	1.42326	0.916	0.446	3.13e-169	0	PPP1R1B--chr17
3.07e-171	1.24854	0.996	0.92	6.3e-167	0	RPL32--chr3
3.43e-170	1.24411	1	0.926	7.03e-166	0	RPL23--chr17
3.82e-160	1.36073	0.998	0.926	7.83e-156	0	RPS2--chr16
4.99e-159	1.44179	0.965	0.662	1.02e-154	0	RPL36A--chrX
2.67e-154	1.31188	0.967	0.712	5.46e-150	0	MLEC--chr12
3.13e-151	1.4148	0.94	0.598	6.42e-147	0	LMO4--chr1
8.96e-132	1.56002	0.949	0.637	1.84e-127	0	SLC12A2--chr5
2.87e-103	1.67516	0.942	0.742	5.88e-99	0	PIGR--chr1
1.34e-101	1.53235	0.687	0.263	2.74e-97	0	MUC2--chr11
0	5.33157	0.986	0.191	0	1	MMP7--chr11
0	3.73678	0.879	0.103	0	1	CCL2--chr17
0	2.81754	0.897	0.106	0	1	SERPINA3--chr14
0	2.57311	0.9	0.148	0	1	LTB--chr6
0	2.4364	0.868	0.129	0	1	KRT17--chr17
5.68e-284	2.84758	0.934	0.226	1.16e-279	1	UBD--chr6
1.72e-283	2.47319	0.936	0.211	3.53e-279	1	CXCL5--chr4
1.5e-268	2.49505	0.966	0.318	3.07e-264	1	ALDH1A3--chr15
9.33e-255	1.81917	0.781	0.131	1.91e-250	1	IL8--chr4
4.4e-236	2.13828	0.979	0.327	9.02e-232	1	IFI27--chr14
4.44e-234	2.1747	0.977	0.464	9.09e-230	1	IFITM3--chr11
8.8e-226	2.85793	1	0.744	1.8e-221	1	KRT7--chr12
7.73e-225	2.62277	0.986	0.518	1.58e-220	1	IFI6--chr1
5.98e-221	1.75891	0.863	0.226	1.23e-216	1	RBP1--chr3
4.61e-206	1.78791	0.97	0.409	9.45e-202	1	TACSTD2--chr1
1.92e-201	2.44805	0.986	0.654	3.93e-197	1	TNFAIP2--chr14
7.1e-200	1.98629	0.986	0.599	1.46e-195	1	PMEPA1--chr20
1.35e-192	1.76642	0.916	0.432	2.77e-188	1	FXYD5--chr19
5.42e-192	2.04373	0.973	0.417	1.11e-187	1	SPINK1--chr5
2.16e-177	1.76461	1	0.772	4.42e-173	1	LCN2--chr9
4e-184	2.21491	0.882	0.277	8.2e-180	2	ABCC8--chr11
2.98e-169	2.05596	0.977	0.441	6.1e-165	2	CACNA1A--chr19
1.26e-168	1.94937	0.824	0.242	2.58e-164	2	PAX6--chr11
2.94e-167	2.12787	0.924	0.524	6.03e-163	2	KIAA1244--chr6
7.79e-166	2.16895	0.894	0.42	1.6e-161	2	MS4A8B--chr11
1.03e-158	1.78594	0.831	0.256	2.12e-154	2	ERO1LB--chr1
4.64e-141	1.63546	0.693	0.172	9.51e-137	2	ARX--chrX
8.66e-141	1.58163	0.864	0.3	1.77e-136	2	ISL1--chr5
6.99e-126	1.51348	0.894	0.481	1.43e-121	2	KIAA1324--chr1
4.43e-122	1.41045	0.879	0.359	9.07e-118	2	MAP1B--chr5
4.98e-117	1.47037	0.811	0.356	1.02e-112	2	SCG3--chr15
1.92e-110	1.61612	0.537	0.137	3.93e-106	2	CLDN18--chr3
4.22e-110	1.5602	0.877	0.458	8.65e-106	2	CPE--chr4
5.17e-107	1.48771	0.872	0.545	1.06e-102	2	RASA4--chr7
2.75e-98	1.36284	0.814	0.368	5.64e-94	2	TUBA1A--chr12
1.54e-95	1.5095	0.839	0.505	3.16e-91	2	MLXIPL--chr7
6.91e-83	2.59552	0.534	0.168	1.42e-78	2	PYY--chr17
4.81e-76	1.39442	0.655	0.25	9.85e-72	2	GCG--chr2
5.4e-52	1.42612	0.506	0.232	1.11e-47	2	PDK4--chr7
1.82e-36	1.62512	0.935	0.74	3.73e-32	2	SST--chr3
3.03e-267	1.58995	0.696	0.079	6.21e-263	3	PLTP--chr20
1.73e-266	2.03683	0.833	0.124	3.54e-262	3	CALB1--chr8
5.15e-262	1.85398	0.809	0.112	1.05e-257	3	REN--chr1
3.19e-225	3.78697	0.992	0.378	6.53e-221	3	TFF2--chr21
2.3e-199	1.66729	0.914	0.254	4.71e-195	3	S100P--chr4
4.95e-180	2.63601	0.997	0.56	1.01e-175	3	TFF1--chr21
7.08e-176	1.79678	0.927	0.344	1.45e-171	3	GPA33--chr1
1.54e-175	2.7793	0.997	0.678	3.16e-171	3	FABP1--chr2
4.09e-171	2.53019	0.989	0.579	8.39e-167	3	CEACAM5--chr19
8.09e-170	1.57814	0.817	0.242	1.66e-165	3	RNF186--chr1
4.18e-167	1.71701	0.863	0.239	8.56e-163	3	LYPD8--chr1
6.47e-161	2.51615	1	0.945	1.32e-156	3	TFF3--chr21
2.13e-155	1.99678	0.978	0.577	4.36e-151	3	NDRG1--chr8
1.46e-153	1.96963	1	0.769	2.99e-149	3	LGALS3--chr14
2.23e-142	1.80006	0.995	0.773	4.56e-138	3	LDHA--chr11
4.86e-142	2.09218	0.901	0.39	9.96e-138	3	SLC6A8--chrX
3e-130	1.90744	0.987	0.711	6.15e-126	3	S100A4--chr1
8.34e-128	1.85189	0.997	0.852	1.71e-123	3	SCD--chr10
2.38e-126	1.62649	0.976	0.843	4.87e-122	3	PGK1--chrX
2.06e-122	1.73775	1	0.939	4.22e-118	3	REG4--chr1
0	2.20009	0.879	0.106	0	4	HLA-G--chr6
6.14e-178	1.3396	0.784	0.144	1.26e-173	4	CA9--chr9
1.27e-130	1.97167	0.987	0.755	2.6e-126	4	TRAM1--chr8
1.14e-128	1.63912	0.993	0.862	2.33e-124	4	ATP1B1--chr1
1.29e-117	1.49149	0.987	0.521	2.65e-113	4	COL17A1--chr10
3.25e-112	1.93749	0.977	0.613	6.65e-108	4	PMEPA1--chr20
5.4e-108	1.63248	0.915	0.454	1.11e-103	4	SLC2A1--chr1
1.21e-104	1.52129	0.961	0.598	2.47e-100	4	ITGB4--chr17
2.22e-92	1.71919	0.97	0.753	4.55e-88	4	IGFBP3--chr7
2.1e-91	1.32888	0.938	0.526	4.31e-87	4	KLK6--chr19
4.83e-90	1.23579	1	0.909	9.89e-86	4	PABPC1--chr8
1.56e-87	1.31316	0.98	0.758	3.19e-83	4	GSN--chr9
1.41e-81	1.42477	0.97	0.644	2.89e-77	4	LAMC2--chr1
4.58e-79	1.39298	0.984	0.746	9.38e-75	4	TM4SF1--chr3
4.72e-73	1.23323	0.993	0.586	9.68e-69	4	CEACAM5--chr19
6.01e-71	1.25308	0.866	0.401	1.23e-66	4	SLC6A8--chrX
4.75e-64	1.2917	0.928	0.623	9.74e-60	4	SOX9--chr17
2.86e-57	1.4178	0.889	0.624	5.85e-53	4	CCND1--chr11
4.23e-51	1.35515	0.256	0.046	8.66e-47	4	ZG16--chr16
1.96e-20	1.30394	0.439	0.211	4.01e-16	4	CCL20--chr2
0	2.98442	0.963	0.114	0	5	MS4A8--chr11
0	2.63653	0.91	0.104	0	5	SMIM24--chr19
0	2.47271	0.883	0.093	0	5	ARFGEF3--chr6
8.39e-243	5.21766	0.963	0.237	1.72e-238	5	GCG--chr2
6.23e-228	2.44469	0.91	0.159	1.28e-223	5	MTRNR2L2--chr5
4.27e-221	4.38076	0.96	0.276	8.75e-217	5	NTS--chr12
1.78e-206	3.62395	0.385	0.017	3.64e-202	5	PPY--chr17
1.52e-204	2.49167	0.943	0.248	3.12e-200	5	PAX6--chr11
3.7e-186	3.01571	0.973	0.394	7.59e-182	5	FABP5--chr8
2.83e-184	3.03833	1	0.35	5.8e-180	5	MTRNR2L8--chr11
2.71e-183	3.2827	0.789	0.158	5.56e-179	5	PYY--chr17
3.11e-167	2.76881	1	0.687	6.38e-163	5	PCSK1N--chrX
4.66e-164	2.53119	0.993	0.453	9.54e-160	5	CACNA1A--chr19
4e-161	2.37366	0.993	0.491	8.2e-157	5	SCGN--chr6
1.1e-156	2.19824	0.886	0.266	2.26e-152	5	ERO1LB--chr1
4.93e-146	2.25808	0.967	0.504	1.01e-141	5	SCG5--chr15
5.18e-139	2.41936	1	0.938	1.06e-134	5	MTRNR2L1--chr17
3.85e-106	3.67466	0.696	0.22	7.9e-102	5	GAST--chr17
2.65e-74	2.13323	0.749	0.337	5.42e-70	5	PSCA--chr8
2.49e-72	3.47956	0.575	0.195	5.11e-68	5	GIP--chr17
7.45e-279	3.17159	0.959	0.125	1.53e-274	6	REN--chr1
1.63e-247	4.17436	0.967	0.158	3.34e-243	6	FABP6--chr5
2.41e-219	2.43093	0.959	0.185	4.93e-215	6	GUCA2A--chr1
4.49e-180	2.43499	0.988	0.27	9.19e-176	6	S100P--chr4
2.28e-157	2.7791	0.942	0.254	4.67e-153	6	LYPD8--chr1
1.17e-141	2.44593	1	0.397	2.41e-137	6	TFF2--chr21
7.58e-137	2.51333	0.996	0.4	1.55e-132	6	SLC6A8--chrX
4.93e-134	2.19651	0.971	0.379	1.01e-129	6	C10orf116--chr10
2.23e-128	2.72795	0.967	0.435	4.56e-124	6	HSD17B2--chr16
5.3e-126	2.77529	1	0.687	1.09e-121	6	FABP1--chr2
3.33e-125	1.98136	0.951	0.371	6.81e-121	6	SLC39A4--chr8
3.59e-125	2.66048	0.963	0.474	7.37e-121	6	SLC11A2--chr12
4.17e-124	2.03821	1	0.968	8.53e-120	6	FTH1--chr11
1.64e-120	1.98178	0.984	0.489	3.37e-116	6	MUC17--chr7
6.94e-117	2.19223	0.971	0.617	1.42e-112	6	PRDX6--chr1
1.23e-116	2.34475	1	0.591	2.51e-112	6	CEACAM5--chr19
6.07e-110	2.19014	0.984	0.573	1.24e-105	6	SLC40A1--chr2
7.15e-109	1.96728	1	0.653	1.46e-104	6	INSIG1--chr7
1.09e-106	2.03423	1	0.588	2.23e-102	6	NDRG1--chr8
3.5e-105	2.34772	1	0.857	7.16e-101	6	SCD--chr10
6.65e-120	1.92262	1	0.71	1.36e-115	7	GPX2--chr14
4.59e-119	2.65503	1	0.493	9.41e-115	7	DYX1C1--chr15
2.63e-116	1.75332	0.542	0.08	5.38e-112	7	DPCR1--chr6
3.7e-107	1.59397	1	0.818	7.59e-103	7	CTSD--chr11
1.07e-105	1.52899	1	0.947	2.19e-101	7	CD24--chrY
6.19e-105	1.89999	0.963	0.448	1.27e-100	7	ESRG--chr3
1.59e-103	1.4608	0.996	0.795	3.25e-99	7	GOLM1--chr9
1.62e-103	1.74772	1	0.696	3.32e-99	7	ANXA10--chr4
3.3e-102	1.65889	0.992	0.542	6.77e-98	7	MUC1--chr1
6.86e-98	1.31103	0.992	0.443	1.4e-93	7	SPINK1--chr5
3.51e-95	1.58817	0.963	0.374	7.2e-91	7	TM4SF20--chr2
8.38e-94	1.45599	1	0.86	1.72e-89	7	KRT18--chr12
6.61e-92	1.59339	0.796	0.221	1.35e-87	7	AKR1B10--chr7
4.25e-87	1.84368	1	0.643	8.72e-83	7	HHLA2--chr3
9.93e-87	1.20106	1	0.734	2.04e-82	7	ANXA4--chr2
3.96e-86	1.22774	1	0.942	8.12e-82	7	KRT19--chr17
7.64e-84	1.23485	1	0.784	1.57e-79	7	NQO1--chr16
7.97e-83	1.52509	1	0.707	1.63e-78	7	CEACAM6--chr19
3.92e-74	1.22477	1	0.6	8.03e-70	7	GCNT3--chr15
1.2e-63	1.21106	0.938	0.505	2.45e-59	7	DNAL1--chr14
1.12e-81	1.43043	0.525	0.103	2.3e-77	8	OR51E1--chr11
1.05e-73	4.10619	0.52	0.122	2.16e-69	8	H19--chr11
3.81e-69	1.20606	1	1	7.8e-65	8	ERCC-00074
5.29e-69	1.17595	1	1	1.08e-64	8	ERCC-00130
8.56e-68	1.18708	1	0.988	1.75e-63	8	ERCC-00003
1.01e-66	1.16946	1	1	2.07e-62	8	ERCC-00002
5.92e-64	1.16386	1	0.996	1.21e-59	8	ERCC-00113
2.52e-51	1.35885	0.704	0.258	5.15e-47	8	CRYBA2--chr2
3.34e-49	1.63655	1	0.904	6.85e-45	8	CHGA--chr14
8.92e-49	1.53906	0.395	0.092	1.83e-44	8	CES1--chr16
6.84e-45	1.24117	0.722	0.354	1.4e-40	8	RGS2--chr1
1.54e-43	1.71413	0.664	0.301	3.15e-39	8	CHGB--chr20
2.63e-41	1.27384	0.852	0.525	5.38e-37	8	KCTD12--chr13
1.18e-40	1.30504	0.78	0.435	2.42e-36	8	FEV--chr2
1.57e-37	1.23806	0.789	0.562	3.22e-33	8	EGR1--chr5
3.05e-37	1.18347	0.444	0.151	6.25e-33	8	CDHR3--chr7
1.9e-31	1.70787	0.695	0.462	3.9e-27	8	DDC--chr7
1.21e-19	1.29179	0.493	0.249	2.48e-15	8	VIM--chr10
6.96e-10	1.47041	0.435	0.299	1.43e-05	8	IGFBP2--chr2
2.83e-07	1.29917	0.457	0.316	0.00580138	8	NTS--chr12
1.25e-136	2.94778	0.98	0.363	2.56e-132	9	IFI27--chr14
1.33e-132	2.80329	0.966	0.36	2.72e-128	9	GPX3--chr5
6.64e-119	1.91694	0.898	0.276	1.36e-114	9	MX1--chr21
3.64e-108	1.86041	0.859	0.264	7.45e-104	9	DUSP5--chr10
3.32e-106	1.96804	0.966	0.506	6.81e-102	9	TIMP2--chr17
3.99e-104	1.86576	0.566	0.093	8.17e-100	9	RSAD2--chr2
1.01e-101	1.9297	1	0.763	2.07e-97	9	GSN--chr9
3.64e-101	2.18063	0.839	0.27	7.45e-97	9	ISG15--chr1
1.08e-99	2.55689	0.761	0.201	2.22e-95	9	CCL20--chr2
1.58e-98	2.04275	1	0.709	3.25e-94	9	CEACAM6--chr19
4.35e-96	1.76102	0.966	0.618	8.9e-92	9	PLIN3--chr19
4.72e-95	1.88996	0.995	0.604	9.68e-91	9	GCNT3--chr15
5.61e-95	2.04155	0.985	0.672	1.15e-90	9	GPRC5A--chr12
2.06e-92	1.70196	0.815	0.236	4.22e-88	9	DHRS9--chr2
2.85e-92	1.8061	0.985	0.669	5.85e-88	9	SFN--chr1
1.19e-85	2.01497	0.937	0.381	2.43e-81	9	TM4SF20--chr2
1.23e-85	1.70887	0.99	0.641	2.52e-81	9	UCA1--chr19
2.65e-76	1.84002	1	0.906	5.44e-72	9	PHGR1--chr15
7.41e-65	1.73413	0.976	0.652	1.52e-60	9	LAMC2--chr1
7.67e-42	1.77624	0.654	0.266	1.57e-37	9	CXCL5--chr4
0	3.82316	0.897	0.047	0	10	TPH1--chr11
0	3.45619	0.954	0.072	0	10	CES1--chr16
1.56e-272	2.34445	0.897	0.079	3.2e-268	10	SLC18A1--chr8
6.33e-244	2.63155	0.96	0.119	1.3e-239	10	CACNA2D1--chr7
1.18e-240	2.59949	0.897	0.092	2.41e-236	10	OR51E1--chr11
3.19e-163	1.82306	0.949	0.139	6.55e-159	10	MS4A8--chr11
1.46e-151	4.62779	0.989	0.292	2.99e-147	10	CHGB--chr20
3.69e-126	1.97088	0.926	0.18	7.55e-122	10	MTRNR2L2--chr5
4.23e-120	3.27065	1	0.452	8.67e-116	10	DDC--chr7
2.6e-109	3.97777	1	0.905	5.33e-105	10	CHGA--chr14
4.16e-108	2.32006	0.989	0.446	8.52e-104	10	SYT13--chr11
7.26e-107	2.63972	0.994	0.43	1.49e-102	10	FEV--chr2
1.85e-100	1.93263	0.909	0.255	3.79e-96	10	CRYBA2--chr2
5.27e-100	2.47822	1	0.522	1.08e-95	10	KCTD12--chr13
2.95e-94	2.02132	0.926	0.35	6.04e-90	10	RGS2--chr1
3.18e-90	2.24956	0.971	0.42	6.52e-86	10	NEUROD1--chr2
4.91e-90	2.60703	0.931	0.341	1.01e-85	10	PSCA--chr8
7.44e-88	2.08768	0.994	0.369	1.52e-83	10	MTRNR2L8--chr11
2.74e-82	1.89871	0.983	0.471	5.62e-78	10	INSM1--chr20
4.4e-58	1.83064	0.92	0.691	9.02e-54	10	C9orf16--chr9
6.46e-268	1.49188	0.629	0.021	1.32e-263	11	SPRN--chr10
1.82e-258	1.98122	0.927	0.065	3.74e-254	11	PDE8B--chr5
2.71e-129	2.47851	0.774	0.105	5.55e-125	11	AGT--chr1
1.02e-122	6.07939	0.952	0.217	2.09e-118	11	GHRL--chr3
1.64e-98	1.62116	0.782	0.136	3.36e-94	11	VTN--chr17
6.97e-97	2.02855	0.911	0.241	1.43e-92	11	VSTM2L--chr20
9.65e-96	1.9693	0.831	0.185	1.98e-91	11	ENPP1--chr6
2.81e-91	2.89578	0.839	0.21	5.75e-87	11	IL20RA--chr6
2.5e-89	1.5431	0.952	0.197	5.13e-85	11	ARX--chrX
4.33e-88	2.82723	0.976	0.348	8.86e-84	11	C10orf10--chr10
7.81e-85	2.43592	0.806	0.188	1.6e-80	11	HOPX--chr4
2.09e-82	6.5355	0.984	0.419	4.29e-78	11	MLN--chr6
3.63e-65	1.63114	0.847	0.326	7.44e-61	11	ACOT7--chr1
2.79e-64	1.7388	0.903	0.401	5.73e-60	11	ACSL1--chr4
3.37e-61	2.73554	0.944	0.641	6.9e-57	11	TRNP1--chr1
3.48e-49	1.48264	0.847	0.399	7.13e-45	11	APC--chr5
6.25e-33	4.06113	0.798	0.439	1.28e-28	11	TTR--chr18
5.31e-31	1.87027	0.774	0.393	1.09e-26	11	CDKN1C--chr11
1.5e-27	2.07914	0.452	0.132	3.06e-23	11	CELA3A--chr1
5.14e-25	1.87103	0.444	0.132	1.05e-20	11	CPB1--chr3
1.18e-202	1.30874	0.385	0.008	2.41e-198	12	ADH1A--chr4
5.1e-129	2.62602	0.949	0.167	1.05e-124	12	GC--chr4
1.55e-127	2.27919	0.803	0.109	3.17e-123	12	GPR112--chrX
3.96e-118	2.23094	0.949	0.181	8.11e-114	12	C1QL1--chr17
3.11e-100	1.45557	0.897	0.169	6.38e-96	12	KIF1A--chr2
3.8e-98	2.59103	0.94	0.227	7.78e-94	12	PCSK1--chr5
3.74e-93	1.76257	0.419	0.034	7.66e-89	12	STC1--chr8
2.99e-87	3.78491	0.991	0.352	6.13e-83	12	SCG2--chr2
2.58e-84	1.23012	0.667	0.092	5.29e-80	12	CES1--chr16
7.09e-70	1.66287	0.641	0.12	1.45e-65	12	FLJ42875--chr1
2.3e-68	2.34193	0.991	0.438	4.71e-64	12	FEV--chr2
1.68e-60	1.4972	0.949	0.308	3.45e-56	12	NKX2-2--chr20
1.04e-58	1.79835	0.974	0.39	2.13e-54	12	MAP1B--chr5
1.16e-56	2.29706	1	0.907	2.38e-52	12	CHGA--chr14
7.97e-54	1.35335	0.966	0.454	1.63e-49	12	SYT13--chr11
8.89e-48	1.50011	0.983	0.585	1.82e-43	12	ONECUT2--chr18
3.69e-42	1.24991	0.94	0.462	7.56e-38	12	DDC--chr7
1.68e-37	1.31248	0.983	0.529	3.44e-33	12	KCTD12--chr13
1.65e-36	1.26729	0.949	0.479	3.38e-32	12	INSM1--chr20
2.68e-34	1.26536	0.316	0.051	5.49e-30	12	MIAT--chr22
4.82e-164	1.66109	0.614	0.039	9.89e-160	13	TDO2--chr4
1.65e-145	1.52123	0.605	0.044	3.39e-141	13	GFRA3--chr5
6.55e-122	2.41645	0.807	0.115	1.34e-117	13	FLJ42875--chr1
5.27e-110	1.52702	0.526	0.045	1.08e-105	13	HAP1--chr17
1.26e-94	1.32969	0.667	0.087	2.57e-90	13	BTBD17--chr17
7.96e-76	1.32713	0.798	0.156	1.63e-71	13	PPP1R1A--chr12
6.81e-74	2.7415	0.965	0.337	1.39e-69	13	RGS4--chr1
6.94e-70	2.00843	0.956	0.291	1.42e-65	13	ERO1LB--chr1
2.67e-62	2.4669	0.921	0.351	5.47e-58	13	C10orf10--chr10
2.03e-60	1.74961	0.965	0.335	4.17e-56	13	ISL1--chr5
5.72e-54	1.54846	0.982	0.449	1.17e-49	13	MS4A8B--chr11
5.4e-51	1.36847	0.596	0.129	1.11e-46	13	CELA3A--chr1
4.46e-49	2.16803	0.886	0.391	9.14e-45	13	CDKN1C--chr11
9.43e-48	3.97599	0.702	0.208	1.93e-43	13	GIP--chr17
1.43e-47	3.92567	0.763	0.239	2.94e-43	13	GAST--chr17
2.03e-46	3.90232	0.991	0.751	4.17e-42	13	SST--chr3
1.44e-43	2.45131	0.851	0.356	2.95e-39	13	SCG2--chr2
2.97e-43	1.27597	0.982	0.549	6.09e-39	13	KIAA1244--chr6
1.76e-36	1.34218	0.316	0.049	3.62e-32	13	NEFL--chr8
1.95e-13	3.24861	0.263	0.08	4e-09	13	CCK--chr3
3.78e-179	2.21456	0.979	0.094	7.74e-175	14	ZFAS1--chr20
2.21e-176	1.80128	0.937	0.081	4.52e-172	14	MISP--chr19
3.72e-135	1.7125	0.842	0.081	7.62e-131	14	MIR6087--chrX
1.67e-134	2.63539	0.968	0.133	3.42e-130	14	LRRC75A-AS1--chr17
2.88e-129	1.81837	0.968	0.118	5.91e-125	14	AOC1--chr7
2.45e-87	2.24042	0.979	0.193	5.02e-83	14	MTRNR2L2--chr5
1.73e-79	2.91021	1	0.298	3.55e-75	14	MUC2--chr11
2.11e-61	2.75425	1	0.381	4.31e-57	14	MTRNR2L8--chr11
1.24e-53	3.57882	1	0.582	2.55e-49	14	OLFM4--chr13
1.6e-51	2.74609	1	0.76	3.28e-47	14	PIGR--chr1
9.76e-48	1.62994	0.968	0.39	2e-43	14	RARRES1--chr3
1.99e-47	1.77644	0.989	0.737	4.07e-43	14	MLEC--chr12
2.77e-47	1.57702	1	0.927	5.68e-43	14	RPL8--chr8
1.03e-45	2.28431	1	0.941	2.11e-41	14	MTRNR2L1--chr17
4.03e-44	1.48203	1	0.956	8.27e-40	14	RPL30--chr8
9.17e-43	1.64468	0.989	0.922	1.88e-38	14	RPL7--chr8
1.62e-42	1.45	1	0.974	3.31e-38	14	RPL18A--chr19
5.03e-37	2.06986	0.947	0.605	1.03e-32	14	ASS1--chr9
7.21e-31	1.47394	0.989	0.934	1.48e-26	14	RPS2--chr16
9.75e-31	1.68987	0.958	0.667	2e-26	14	SLC12A2--chr5
4.62e-250	3.01854	0.819	0.038	9.47e-246	15	APOB--chr2
6.65e-191	5.01816	0.904	0.074	1.36e-186	15	APOA1--chr11
9.53e-136	2.5523	0.67	0.052	1.95e-131	15	CA1--chr8
3.38e-132	2.90147	0.936	0.125	6.92e-128	15	MTTP--chr4
9.06e-130	2.83984	0.979	0.145	1.86e-125	15	SI--chr3
2.08e-129	4.33477	0.989	0.163	4.27e-125	15	RBP2--chr3
2.31e-128	2.79232	0.915	0.123	4.73e-124	15	SLC6A19--chr5
6.66e-108	2.89025	0.947	0.182	1.36e-103	15	ACE2--chrX
2.86e-104	2.52597	0.979	0.209	5.85e-100	15	MAF--chr16
9.79e-100	4.9152	1	0.247	2.01e-95	15	ANPEP--chr15
1.34e-96	4.99858	0.957	0.218	2.74e-92	15	CYP3A4--chr7
2.87e-86	2.98416	0.979	0.268	5.89e-82	15	FABP2--chr4
3.9e-74	2.48532	0.915	0.212	7.99e-70	15	GUCA2A--chr1
1.52e-70	2.83616	1	0.399	3.12e-66	15	C10orf116--chr10
1.11e-66	2.62097	1	0.494	2.28e-62	15	C19orf77--chr19
3.18e-66	5.25479	1	0.578	6.51e-62	15	ALDOB--chr9
8.14e-62	3.04932	0.979	0.484	1.67e-57	15	OAT--chr10
2.4e-58	2.62511	0.957	0.464	4.92e-54	15	CBR1--chr21
2.79e-55	2.79279	1	0.909	5.71e-51	15	PHGR1--chr15
1.8e-43	2.97133	0.702	0.192	3.68e-39	15	FABP6--chr5
5.79e-85	3.02887	0.923	0.227	1.19e-80	16	RAD21-AS1--chr8
1.06e-68	3.29351	0.978	0.381	2.17e-64	16	ASTN2--chr9
4.76e-61	3.67666	1	0.619	9.76e-57	16	LOC643406--chr20
3.63e-60	3.12476	0.978	0.515	7.44e-56	16	ZNF480--chr19
4.23e-59	3.55067	0.989	0.634	8.66e-55	16	XAF1--chr17
7.12e-59	4.03307	1	0.886	1.46e-54	16	MAB21L3--chr1
7.62e-59	4.06031	1	0.777	1.56e-54	16	UGDH-AS1--chr4
8.06e-59	3.88495	1	0.676	1.65e-54	16	ODF2L--chr1
1.07e-58	4.12295	1	0.951	2.19e-54	16	KCNQ1OT1--chr11
1.66e-58	3.62537	0.989	0.645	3.39e-54	16	TMEM212--chr3
6.63e-58	4.20285	1	0.882	1.36e-53	16	LOC100131257--chr7
1.47e-57	3.31964	0.989	0.647	3.02e-53	16	ZNF471--chr19
2.68e-57	3.26502	1	0.709	5.49e-53	16	PGM5P2--chr9
2.78e-57	3.68978	0.978	0.594	5.69e-53	16	CCDC144B--chr17
1.02e-56	2.87861	0.989	0.69	2.09e-52	16	ANKRD20A9P--chr13
4.58e-56	3.1203	0.989	0.655	9.38e-52	16	TSIX--chrX
1.58e-55	2.98845	0.989	0.669	3.24e-51	16	SP100--chr2
1.67e-55	3.33334	0.978	0.606	3.42e-51	16	F5--chr1
2.55e-54	3.25743	0.978	0.831	5.23e-50	16	CFLAR--chr2
1e-53	3.11709	0.923	0.463	2.05e-49	16	DDHD1--chr14
3.44e-108	1.96487	0.721	0.076	7.05e-104	17	HHEX--chr10
2.8e-84	2.05007	0.884	0.144	5.73e-80	17	SMIM24--chr19
2.24e-82	2.38392	0.814	0.141	4.6e-78	17	VTN--chr17
1.13e-76	2.03145	0.907	0.157	2.32e-72	17	MS4A8--chr11
3e-74	2.18384	0.965	0.195	6.14e-70	17	MTRNR2L2--chr5
7.15e-74	1.65151	0.779	0.124	1.47e-69	17	AOC1--chr7
2.03e-66	1.78686	0.547	0.067	4.15e-62	17	ASCL1--chr12
6.45e-55	2.43561	0.988	0.402	1.32e-50	17	CALY--chr10
8.44e-52	2.36682	1	0.382	1.73e-47	17	MTRNR2L8--chr11
3.17e-47	2.42891	0.86	0.307	6.5e-43	17	TPPP3--chr16
1.07e-43	3.43921	1	0.752	2.18e-39	17	SST--chr3
1.28e-42	2.00651	0.663	0.163	2.62e-38	17	PPP1R1A--chr12
1.48e-42	2.42979	0.942	0.653	3.03e-38	17	SEC11C--chr18
1.72e-39	1.60134	0.93	0.339	3.53e-35	17	ISL1--chr5
9.29e-36	1.76527	1	0.941	1.9e-31	17	MTRNR2L1--chr17
1.04e-35	2.38297	0.919	0.603	2.13e-31	17	SERPINA1--chr14
1.44e-32	1.71953	0.86	0.46	2.94e-28	17	SYT13--chr11
9.62e-32	1.68874	0.919	0.784	1.97e-27	17	FKBP2--chr11
9.61e-30	1.80013	0.814	0.344	1.97e-25	17	RGS4--chr1
4.04e-24	1.59996	0.93	0.777	8.28e-20	17	CD74--chr5
2.09e-92	2.06539	1	0.156	4.28e-88	18	MS4A8--chr11
1.25e-89	2.20876	0.524	0.043	2.57e-85	18	LINC00982--chr1
2.22e-55	2.28068	0.964	0.313	4.54e-51	18	NKX2-2--chr20
2.88e-49	1.79719	0.952	0.311	5.89e-45	18	HEPACAM2--chr7
3.81e-49	2.24686	1	0.382	7.8e-45	18	MTRNR2L8--chr11
3.25e-43	1.73159	0.524	0.092	6.65e-39	18	SLC26A7--chr8
3.21e-40	2.27131	0.929	0.394	6.58e-36	18	CDKN1C--chr11
5.81e-40	1.8181	0.988	0.482	1.19e-35	18	INSM1--chr20
6.7e-40	2.13115	1	0.941	1.37e-35	18	MTRNR2L1--chr17
1.8e-36	1.69574	0.917	0.396	3.69e-32	18	MAP1B--chr5
5.76e-32	1.7452	1	0.516	1.18e-27	18	SCGN--chr6
3.11e-29	1.93489	0.81	0.357	6.37e-25	18	C10orf10--chr10
4.8e-29	1.71485	0.56	0.147	9.84e-25	18	ITGA7--chr12
9.1e-19	2.47666	0.5	0.182	1.86e-14	18	GC--chr4
4.44e-17	1.91802	0.571	0.239	9.1e-13	18	PCSK1--chr5
3.95e-16	1.72876	0.381	0.119	8.09e-12	18	AGT--chr1
1.42e-09	1.76398	0.571	0.365	2.9e-05	18	SCG2--chr2
1.29e-06	1.68389	0.655	0.431	0.02647	18	MLN--chr6
4.59e-06	2.11345	0.929	0.754	0.094029	18	SST--chr3
9.15e-05	2.74418	0.357	0.235	1	18	GHRL--chr3
1.38e-82	3.08302	0.919	0.159	2.84e-78	19	DMBT1--chr10
2.05e-61	1.83281	0.459	0.044	4.2e-57	19	REG1A--chr2
1.71e-43	3.20961	0.986	0.584	3.51e-39	19	OLFM4--chr13
7.38e-43	1.36043	0.797	0.187	1.51e-38	19	ADH1C--chr4
3.93e-42	2.01698	1	0.931	8.05e-38	19	LYZ--chr12
2.32e-41	1.50762	0.959	0.392	4.76e-37	19	KCNE3--chr11
8.51e-35	1.31664	0.986	0.811	1.74e-30	19	MT-CO3--chrM
2.49e-33	1.45782	0.986	0.803	5.11e-29	19	GOLM1--chr9
6.67e-31	1.52019	1	0.762	1.37e-26	19	PIGR--chr1
2.04e-30	1.5944	0.378	0.059	4.17e-26	19	REG3A--chr2
3.38e-29	1.24903	1	0.464	6.92e-25	19	SPINK1--chr5
6.31e-29	1.86508	0.959	0.655	1.29e-24	19	GDF15--chr19
6.37e-28	1.35733	0.932	0.457	1.3e-23	19	NCOA7--chr6
1.78e-27	1.29315	0.986	0.745	3.65e-23	19	ANXA4--chr2
7.22e-26	1.22543	0.959	0.56	1.48e-21	19	MUC1--chr1
1.56e-24	1.69917	0.986	0.792	3.2e-20	19	LCN2--chr9
1.11e-23	1.30705	0.919	0.544	2.27e-19	19	DUSP1--chr5
1.34e-21	1.51109	0.838	0.476	2.75e-17	19	ATF3--chr1
5.32e-21	1.28965	0.595	0.181	1.09e-16	19	CXCL2--chr4
2.28e-20	1.34199	0.73	0.348	4.67e-16	19	HBEGF--chr5
0	2.2168	0.79	0.004	0	20	MUC5AC--chr11
4.9e-216	3.23306	1	0.051	1e-211	20	LINC01057--chr1
1.63e-114	2.07855	1	0.113	3.34e-110	20	MTRNR2L5--chr10
7.87e-107	1.95564	0.952	0.101	1.61e-102	20	ZFAS1--chr20
4.91e-70	1.79254	0.613	0.057	1.01e-65	20	REG3A--chr2
4.51e-60	2.12886	1	0.199	9.24e-56	20	MTRNR2L2--chr5
1.41e-42	2.49648	0.806	0.162	2.88e-38	20	DMBT1--chr10
3.62e-41	2.88269	1	0.386	7.42e-37	20	MTRNR2L8--chr11
1.69e-40	1.88181	0.968	0.393	3.47e-36	20	KCNE3--chr11
8.16e-37	2.35604	1	0.931	1.67e-32	20	LYZ--chr12
8.31e-37	2.90357	1	0.941	1.7e-32	20	MTRNR2L1--chr17
8.68e-37	2.40723	0.984	0.466	1.78e-32	20	SPINK1--chr5
9.5e-36	1.95782	1	0.745	1.95e-31	20	ANXA4--chr2
8.06e-34	1.80168	1	0.561	1.65e-29	20	MUC1--chr1
1.06e-30	1.97289	0.984	0.709	2.16e-26	20	ANXA10--chr4
1.27e-29	2.27819	1	0.585	2.6e-25	20	OLFM4--chr13
2.29e-28	1.59756	0.984	0.804	4.69e-24	20	GOLM1--chr9
2.24e-27	1.51487	1	0.963	4.58e-23	20	RPS29--chr14
1.86e-23	1.62572	1	0.792	3.81e-19	20	LCN2--chr9
2.02e-21	1.54193	1	0.762	4.13e-17	20	PIGR--chr1
0	1.62924	0.774	0.007	0	21	CDK1--chr10
2.22e-303	2.57675	0.935	0.013	4.54e-299	21	TOP2A--chr17
1.54e-280	1.9798	0.968	0.016	3.15e-276	21	MKI67--chr10
2.3e-155	1.63907	0.677	0.015	4.71e-151	21	CENPF--chr1
7.14e-62	2.02989	0.903	0.09	1.46e-57	21	RRM2--chr2
6.82e-59	1.95439	0.903	0.096	1.4e-54	21	HMGB2--chr4
1.4e-48	1.70628	0.71	0.066	2.87e-44	21	UBE2C--chr20
3.32e-38	1.66814	0.968	0.194	6.81e-34	21	RRM1--chr11
4.15e-22	2.03823	1	0.605	8.5e-18	21	H2AFZ--chr4
1.13e-21	2.5398	1	0.8	2.32e-17	21	TUBA1B--chr12
3.91e-21	1.61794	0.903	0.288	8.01e-17	21	CKS2--chr9
3.76e-20	1.7315	0.935	0.365	7.7e-16	21	MCM7--chr7
4.35e-20	1.75908	1	0.876	8.91e-16	21	HMGB1--chr13
8.6e-20	1.65574	1	0.969	1.76e-15	21	PTMA--chr2
1.29e-19	1.73993	0.871	0.299	2.65e-15	21	PCNA--chr20
3.16e-19	1.83438	1	0.76	6.48e-15	21	TUBB--chr6
4.47e-15	1.99358	0.935	0.415	9.17e-11	21	HIST1H4C--chr6
1.08e-13	1.70261	1	0.762	2.22e-09	21	AGR2--chr7
1.59e-13	1.5981	0.871	0.399	3.27e-09	21	HMGN2--chr1
9.95e-05	2.1309	0.484	0.222	1	21	SPINK4--chr9

### Sheet: ST5 HCLEpiJejClusterMarkers
Supplementary Table 5: Genes differentially expressed among clusters permitting cluster annotation in the jejunum epithelium Human Cell Landscape dataset.
p_val	avg_logFC	pct.1*	pct.2*	p_val_adj	cluster	gene	*pct.1 refers to percentage of cells in the given cluster expressing the given gene and pct.2 is that for cells outside of the cluster
2.30675e-249	1.63551	0.861	0.266	3.80683e-245	0	APOA1
1.41953e-221	1.29602	0.918	0.364	2.34264e-217	0	APOA4
3.83663e-161	1.27558	0.783	0.339	6.33159e-157	0	APOC3
4.47391e-107	1.00253	0.79	0.529	7.3833e-103	0	NEAT1
7.82836e-86	1.01668	0.698	0.425	1.29191e-81	0	MT-TV
8.86742e-85	1.00946	0.63	0.327	1.46339e-80	0	CYP3A4
1.17088e-76	0.937418	0.597	0.297	1.9323e-72	0	SERPINA1
4.48656e-70	0.999491	0.608	0.346	7.40417e-66	0	SEPP1
2.94736e-57	1.02321	0.4	0.165	4.86403e-53	0	ENPP7
6.33129e-40	1.00299	0.375	0.191	1.04485e-35	0	CDHR2
2.13087e-120	1.19712	0.845	0.464	3.51657e-116	1	GSTA1
7.15012e-114	0.974166	0.943	0.631	1.17998e-109	1	FABP1
1.07191e-97	0.897259	0.879	0.544	1.76898e-93	1	RBP2
3.18575e-30	0.485587	0.821	0.658	5.25744e-26	1	ADIRF
3.99035e-30	0.560107	0.647	0.445	6.58528e-26	1	CBR1
8.75994e-24	0.502842	0.603	0.409	1.44565e-19	1	KRT20
6.94839e-19	0.612711	0.476	0.327	1.14669e-14	1	MGST3
6.31675e-16	0.514592	0.495	0.35	1.04245e-11	1	AKR1B10
1.57072e-12	0.536261	0.389	0.276	2.59217e-08	1	ALDH1A1
6.79481e-09	0.569912	0.253	0.169	0.000112135	1	HSD17B2
1.44537e-204	1.76256	0.922	0.275	2.3853e-200	2	REG1A
1.52233e-152	1.79953	0.733	0.202	2.5123e-148	2	OLFM4
4.80011e-98	1.4139	0.569	0.167	7.92163e-94	2	DMBT1
7.51137e-59	1.35739	0.317	0.076	1.2396e-54	2	SOX4
4.1477e-47	0.924037	0.582	0.276	6.84495e-43	2	RPS3
7.73977e-47	0.858749	0.69	0.415	1.27729e-42	2	RPS2
1.32399e-42	1.23939	0.265	0.072	2.18498e-38	2	SLC12A2
1.1119e-36	1.04563	0.381	0.155	1.83497e-32	2	HES1
7.39969e-36	0.867705	0.442	0.201	1.22117e-31	2	RPL4
1.18908e-27	0.835235	0.44	0.232	1.96233e-23	2	LRRC75A-AS1
1.0139e-107	1.38732	0.688	0.199	1.67324e-103	3	B2M
2.97729e-98	0.875692	0.978	0.546	4.91342e-94	3	ALDOB
1.78395e-89	0.861325	0.955	0.45	2.94404e-85	3	APOA4
1.31982e-82	0.863119	0.879	0.362	2.1781e-78	3	APOA1
1.13809e-79	0.870302	0.896	0.462	1.87819e-75	3	HLA-B
2.67596e-75	1.02033	0.644	0.219	4.41613e-71	3	CD74
1.29349e-64	0.786844	0.785	0.322	2.13464e-60	3	SERPINA1
1.96902e-60	0.673931	0.884	0.436	3.24948e-56	3	APOB
2.99794e-52	0.834398	0.507	0.173	4.9475e-48	3	HLA-DRA
5.16268e-46	0.771759	0.483	0.166	8.51997e-42	3	HLA-DRB1
1.69249e-241	3.12914	0.608	0.041	2.79311e-237	4	IGHA1
6.6699e-224	3.16719	0.731	0.085	1.10073e-219	4	IGKC
1.59057e-188	2.93552	0.576	0.056	2.62492e-184	4	JCHAIN
1.66365e-132	2.72329	0.484	0.058	2.74553e-128	4	IGHA2
4.20152e-104	2.43006	0.583	0.128	6.93376e-100	4	IGLC3
2.59854e-101	2.35315	0.583	0.129	4.28837e-97	4	IGLC2
9.85668e-62	2.08177	0.438	0.11	1.62665e-57	4	IGHM
5.99696e-44	0.695529	0.597	0.274	9.89679e-40	4	DEFA6
2.41058e-18	1.05357	0.261	0.1	3.97818e-14	4	RGS1
2.2437e-17	1.15355	0.283	0.122	3.70278e-13	4	IGHG4
9.17287e-15	0.466896	0.828	0.74	1.5138e-10	5	MT-CO3
3.61677e-14	0.465581	0.812	0.714	5.96876e-10	5	MT-CYB
3.65265e-12	0.516826	0.693	0.667	6.02797e-08	5	MT-ATP8
7.0112e-10	0.433541	0.732	0.595	1.15706e-05	5	RBP2
7.76378e-09	0.46951	0.625	0.594	0.000128126	5	MTCO1P12
1.45222e-08	0.680883	0.605	0.561	0.00023966	5	MT-ND5
3.12498e-07	0.636436	0.548	0.49	0.00515715	5	MTATP6P1
4.90561e-07	0.41065	0.686	0.679	0.00809573	5	SI
5.09964e-07	0.415989	0.72	0.674	0.00841593	5	MT-ND1
0.000886078	0.478549	0.375	0.337	1	5	ACE
5.00447e-201	1.7882	0.925	0.151	8.25888e-197	6	RPL21
7.6417e-198	1.87972	0.859	0.128	1.26111e-193	6	RPS27
1.12798e-187	1.7626	0.98	0.221	1.86151e-183	6	RPLP1
1.6619e-181	1.7021	0.973	0.208	2.74263e-177	6	RPS29
3.33874e-170	1.67229	0.894	0.173	5.50993e-166	6	RPL13
1.23635e-164	1.62556	0.984	0.243	2.04034e-160	6	RPS14
6.46823e-158	1.89887	0.973	0.313	1.06745e-153	6	REG1A
2.53246e-156	1.51089	0.945	0.213	4.17931e-152	6	RPL27A
2.96004e-149	1.53773	0.969	0.263	4.88495e-145	6	RPL7
3.09548e-145	1.51333	0.965	0.295	5.10848e-141	6	RPS6
2.2627e-129	1.84263	0.607	0.051	3.73414e-125	7	DNAJB1
5.82142e-91	1.42062	0.593	0.071	9.60708e-87	7	GSTA2
6.12662e-78	1.41546	0.963	0.268	1.01108e-73	7	ACTB
3.67125e-77	1.74525	0.881	0.23	6.05867e-73	7	B2M
1.4589e-66	1.38716	0.978	0.43	2.40762e-62	7	FTL
1.0577e-65	1.40346	0.896	0.249	1.74552e-61	7	FOS
4.16639e-65	1.13666	0.77	0.158	6.8758e-61	7	RPS27
6.379e-56	1.08119	0.874	0.239	1.05273e-51	7	RPS29
6.07342e-55	1.53186	0.978	0.516	1.0023e-50	7	GSTA1
1.04683e-49	1.08693	0.919	0.332	1.72759e-45	7	MGST3
6.55294e-238	3.34965	0.733	0.017	1.08143e-233	8	MUC2
5.06453e-231	3.19393	0.65	0.013	8.358e-227	8	ITLN1
2.01269e-181	4.32927	0.983	0.058	3.32153e-177	8	CLCA1
1.18477e-173	4.06475	0.917	0.051	1.95523e-169	8	FCGBP
1.1869e-150	3.45531	0.567	0.018	1.95875e-146	8	SPINK4
3.25971e-145	2.00091	0.3	0.003	5.3795e-141	8	BCAS1
7.70402e-107	3.83484	0.967	0.111	1.27139e-102	8	TFF3
1.82691e-94	2.79287	0.433	0.018	3.01494e-90	8	REG4
1.48647e-70	2.44615	0.583	0.052	2.45312e-66	8	RNASE1
3.80726e-50	2.99182	0.65	0.097	6.28312e-46	8	ZG16
1.35787e-233	3.15332	0.519	0.006	2.24089e-229	9	BEST4
2.71875e-199	2.93453	0.63	0.014	4.48675e-195	9	SPIB
6.40181e-188	2.50911	0.407	0.004	1.05649e-183	9	KRT72
5.24893e-164	2.53648	0.426	0.006	8.6623e-160	9	CA7
5.10882e-126	2.50838	0.426	0.01	8.43109e-122	9	CPA2
2.79e-70	1.94705	0.296	0.01	4.60434e-66	9	ANKRD22
1.91981e-54	1.85067	0.426	0.03	3.16826e-50	9	CFTR
7.48708e-42	1.91456	0.315	0.022	1.23559e-37	9	CD24
1.10704e-30	2.16885	0.315	0.03	1.82695e-26	9	GUCA2A
3.75901e-08	2.09497	0.259	0.072	0.00062035	9	GUCA2B
0	3.44201	0.762	0.001	0	10	SCG5
0	2.50678	0.667	0.001	0	10	SCGN
8.90889e-216	3.65015	0.667	0.005	1.47023e-211	10	CHGB
7.92625e-212	2.65607	0.381	0.001	1.30807e-207	10	GC
6.63074e-201	2.43617	0.571	0.004	1.09427e-196	10	PCSK1N
1.73417e-173	3.05199	0.429	0.002	2.8619e-169	10	SCG2
1.78137e-151	4.56367	0.762	0.013	2.93979e-147	10	CHGA
4.4669e-51	4.3425	0.333	0.008	7.37173e-47	10	GHRL
1.67941e-16	5.50971	0.381	0.039	2.77152e-12	10	GIP
3.30434e-14	5.38184	0.429	0.058	5.45316e-10	10	MLN
5.88089e-211	4.80956	1	0.015	9.70523e-207	11	ITLN2
1.84232e-127	2.39186	0.579	0.008	3.04039e-123	11	PDIA2
1.95806e-84	2.85508	0.842	0.03	3.23138e-80	11	GUCA2A
9.76042e-79	1.96176	0.368	0.005	1.61076e-74	11	RP11-1143G9.4
1.47715e-76	5.27881	1	0.053	2.43774e-72	11	PRSS2
4.19097e-67	5.28294	1	0.062	6.91636e-63	11	PLA2G2A
2.52961e-48	4.95717	1	0.091	4.17461e-44	11	LYZ
1.9223e-30	5.57587	1	0.167	3.17238e-26	11	DEFA5
4.0409e-27	5.21008	1	0.195	6.66869e-23	11	REG3A
1.67482e-20	5.04285	1	0.297	2.76396e-16	11	DEFA6

### Sheet: ST6 GCAJejunumMarkers
Supplementary Table 6: Genes differentially expressed among clusters permitting cluster annotation in the jejunum Gut Cell Atlas dataset.
p_val	avg_log2FC	pct.1*	pct.2*	p_val_adj	cluster	gene	*pct.1 refers to percentage of cells in the given cluster expressing the given gene and pct.2 is that for cells outside of the cluster
3.01e-154	1.51878	0.998	0.809	6.12e-150	0	APOA4
1.34e-141	1.28826	0.672	0.193	2.73e-137	0	SLC46A1
3.37e-132	1.53755	1	0.744	6.86e-128	0	APOB
3.29e-121	1.34264	0.913	0.558	6.69e-117	0	SELENOP
3.02e-114	1.41681	0.997	0.801	6.14e-110	0	APOA1
8.39e-111	1.36337	0.946	0.639	1.71e-106	0	LCT
1.49e-99	1.02523	0.695	0.258	3.03e-95	0	SERPINA1
6.27e-77	1.37388	0.722	0.399	1.27e-72	0	TMPRSS15
2.03e-64	1.14666	0.797	0.497	4.14e-60	0	CYP3A4
1.7e-58	1.01795	0.769	0.505	3.47e-54	0	TM4SF20
3.91e-117	1.15303	0.998	0.944	7.96e-113	1	MTRNR2L12
5.63e-109	1.42157	0.885	0.45	1.15e-104	1	BAG3
1.55e-106	1.40273	0.87	0.444	3.15e-102	1	NR4A1
4.86e-105	1.18843	0.948	0.571	9.88e-101	1	DNAJB1
1.35e-98	1.10391	0.986	0.921	2.75e-94	1	HSP90AA1
1.23e-95	1.15439	0.997	0.806	2.51e-91	1	PCK1
3.99e-87	1.29029	0.887	0.547	8.11e-83	1	HSPH1
8.98e-81	1.06417	0.941	0.739	1.83e-76	1	HSPB1
1.61e-78	0.983088	0.97	0.794	3.27e-74	1	JUN
5.9e-60	1.02301	0.96	0.874	1.2e-55	1	ELF3
6.49e-94	1.37895	1	0.906	1.32e-89	2	FABP1
1.28e-56	0.936194	1	0.929	2.6e-52	2	RBP2
2.62e-52	0.790965	0.989	0.884	5.32e-48	2	FABP2
3.12e-51	0.612884	1	0.997	6.36e-47	2	PHGR1
1.19e-38	0.814218	1	0.995	2.43e-34	2	FTH1
2.46e-36	0.613735	0.939	0.82	5e-32	2	COX7C
8.73e-33	0.924509	0.909	0.75	1.78e-28	2	PEBP1
3.42e-31	0.673576	0.775	0.549	6.96e-27	2	MGST3
1.77e-30	0.743524	0.981	0.933	3.59e-26	2	CALM1
1.32e-23	0.734385	0.567	0.324	2.68e-19	2	SLC26A3
2.46e-128	2.23182	1	0.693	5e-124	3	APOC3
1.42e-105	1.6981	1	0.827	2.89e-101	3	APOA1
1.07e-86	1.22831	1	0.834	2.17e-82	3	APOA4
1.13e-78	1.12316	0.949	0.485	2.29e-74	3	ENPP7
4.85e-53	1.05981	1	0.931	9.88e-49	3	RBP2
1.28e-50	0.875511	0.838	0.422	2.6e-46	3	IFI27
7.66e-48	0.921815	1	0.921	1.56e-43	3	CD74
9.72e-47	0.852418	0.855	0.493	1.98e-42	3	CA2
1.51e-25	0.901819	0.804	0.529	3.07e-21	3	DDIT4
8.21e-17	0.896628	0.98	0.889	1.67e-12	3	FABP2
5.52e-60	0.957154	0.996	0.906	1.12e-55	4	RPS2
4.29e-59	0.92551	0.996	0.961	8.72e-55	4	RPS8
1.01e-57	0.915409	0.992	0.872	2.05e-53	4	RPS21
1.12e-50	0.823646	0.996	0.949	2.28e-46	4	RPL37
5.81e-49	0.844755	0.93	0.643	1.18e-44	4	RPL10A
7.7e-49	0.814627	0.992	0.962	1.57e-44	4	RPL32
5.92e-47	0.801042	0.996	0.988	1.21e-42	4	RPS18
2.63e-44	0.84582	0.992	0.926	5.36e-40	4	RPS24
5.52e-36	0.896906	0.558	0.21	1.12e-31	4	OLFM4
9.93e-24	1.15693	0.736	0.529	2.02e-19	4	GSTA1
0	5.29402	1	0.03	0	5	BEST4
0	3.88025	0.946	0.02	0	5	CA7
7.33e-256	2.9864	0.913	0.106	1.49e-251	5	CD24
4.62e-253	3.20692	0.971	0.151	9.39e-249	5	CFTR
8.33e-218	4.43539	0.798	0.092	1.69e-213	5	GUCA2A
9.8e-134	2.88284	0.921	0.322	1.99e-129	5	MT1M
1.33e-130	3.28712	0.992	0.539	2.71e-126	5	MT1H
1.84e-121	3.64489	1	0.893	3.75e-117	5	MT1G
8.17e-116	2.95379	0.996	0.851	1.66e-111	5	MT2A
2.2e-86	4.23994	0.723	0.25	4.48e-82	5	GUCA2B
1.8e-143	1.80465	0.822	0.136	3.65e-139	6	GPX2
6.95e-139	3.02603	0.919	0.195	1.41e-134	6	OLFM4
2.06e-98	3.40052	0.989	0.597	4.19e-94	6	REG1A
2.74e-92	1.81123	0.995	0.909	5.57e-88	6	RPS2
7.34e-91	1.8477	1	0.738	1.49e-86	6	RPS7
2.02e-88	1.84216	0.989	0.647	4.11e-84	6	RPL10A
1.63e-86	1.82146	1	0.672	3.32e-82	6	RPL5
1.46e-85	1.83607	0.989	0.685	2.96e-81	6	RPL15
1.78e-80	1.86783	0.995	0.924	3.61e-76	6	RPLP0
1.01e-77	2.19033	0.476	0.071	2.06e-73	6	REG3A
1.49e-25	1.42548	0.991	0.907	3.04e-21	7	SAT1
1.36e-23	1.10634	0.991	0.824	2.77e-19	7	JUN
3.79e-23	1.41066	0.982	0.84	7.71e-19	7	PCK1
4.4e-18	1.73072	0.991	0.945	8.96e-14	7	NEAT1
8.68e-18	1.00456	0.89	0.711	1.77e-13	7	HSPA1B
4.05e-15	1.01043	0.963	0.716	8.24e-11	7	FOS
3.04e-14	1.00588	0.826	0.547	6.18e-10	7	PPP1R15A
5.73e-14	1.09147	0.982	0.888	1.17e-09	7	ELF3
4.22e-12	1.29917	0.963	0.856	8.58e-08	7	CYP3A5
1.41e-09	1.14747	0.78	0.611	2.87e-05	7	HSPH1
0	1.6843	0.804	0.006	0	8	UBE2C
2.93e-112	1.96786	0.863	0.059	5.97e-108	8	STMN1
8.02e-75	1.62268	0.882	0.1	1.63e-70	8	HMGB2
1.84e-52	1.82272	0.745	0.1	3.74e-48	8	CKS2
1.34e-42	1.98794	0.922	0.216	2.73e-38	8	HMGN2
1.08e-41	2.72968	0.941	0.23	2.2e-37	8	OLFM4
1.26e-39	1.99177	0.98	0.301	2.56e-35	8	H2AFZ
1.44e-35	2.0752	0.922	0.294	2.92e-31	8	TUBA1B
1.18e-29	2.82165	1	0.616	2.39e-25	8	REG1A
3.8e-26	1.71067	0.961	0.651	7.74e-22	8	HMGB1
2.48e-146	3.89483	0.596	0.015	5.05e-142	9	MUC2
2.19e-117	4.61868	0.596	0.021	4.46e-113	9	CLCA1
9.17e-105	3.5822	0.298	0.004	1.87e-100	9	CHGB
1.5e-102	3.84441	0.617	0.028	3.06e-98	9	FCGBP
8.39e-85	3.16212	0.617	0.035	1.71e-80	9	REG4
1.01e-78	4.48647	0.681	0.05	2.05e-74	9	SPINK4
1.34e-69	5.70504	0.319	0.009	2.73e-65	9	CHGA
1.22e-57	6.52826	0.851	0.127	2.49e-53	9	TFF3
7.47e-20	7.54792	0.255	0.027	1.52e-15	9	MLN
1.51e-07	7.38102	0.319	0.097	0.00306452	9	CCK
0	3.14114	1	0.004	0	10	SH2D6
0	2.44486	0.727	0.002	0	10	HPGDS
0	2.13788	0.773	0.001	0	10	BMX
1.37e-299	2.95438	0.955	0.007	2.79e-295	10	LRMP
1.44e-294	2.08477	0.864	0.005	2.93e-290	10	TRPM5
6.08e-259	2.82688	0.773	0.005	1.24e-254	10	FYB1
2.46e-158	2.09818	0.909	0.018	5e-154	10	AVIL
1.52e-37	2.27803	0.909	0.111	3.1e-33	10	PLCG2
8.7e-21	1.94947	0.682	0.109	1.77e-16	10	AZGP1
2.05e-11	1.95419	1	0.739	4.17e-07	10	TPM1

### Sheet: ST7 GCAJejunumOXTMarkers
Supplementary Table 7: Genes differentially expressed between cells expressing OXT and not in the jejunum Gut Cell Atlas dataset.
	p_val	avg_log2FC	pct in OXT+	pct in OXT-	p_val_adj
OXT	0	1.10487	1	0	0
APOC3	2.11683e-14	0.725811	0.893	0.709	4.30733e-10
RBP2	2.33128e-23	0.678936	0.984	0.934	4.74369e-19
APOA1	6.97142e-14	0.511285	0.964	0.833	1.41854e-09
APOA4	1.44929e-13	0.453061	0.964	0.841	2.94903e-09
REEP6	6.23756e-17	0.432342	0.925	0.736	1.26922e-12
PCK1	4.09583e-10	0.41543	0.948	0.835	8.3342e-06
PRAP1	6.4791e-14	0.404635	0.849	0.662	1.31837e-09
KHK	2.4822e-12	0.400548	0.873	0.714	5.05078e-08
RPS26	7.83498e-10	0.373179	0.98	0.952	1.59426e-05
ALPI	1.4962e-08	0.367954	0.738	0.537	0.000304447
PIGR	2.15303e-10	0.3675	0.996	0.985	4.38099e-06
ANGPTL4	8.22571e-08	0.366246	0.587	0.407	0.00167377
ADIRF	2.2547e-11	0.349615	0.956	0.878	4.58787e-07
IFI27	8.02665e-10	0.347254	0.647	0.449	1.63326e-05
NDUFS7	4.35563e-10	0.331412	0.774	0.595	8.86284e-06
NR4A1	1.39129e-06	0.32323	0.675	0.517	0.02831
ATP5F1D	5.03757e-12	0.32245	0.98	0.926	1.02504e-07
UGT1A1	7.89529e-14	0.321791	0.48	0.26	1.60653e-09
CDHR5	1.3702e-10	0.31891	0.98	0.863	2.78808e-06
AKR7A3	1.72031e-10	0.318302	0.889	0.751	3.50049e-06
HSPA8	1.97625e-06	0.312309	0.948	0.881	0.0402127
ROMO1	4.00268e-09	0.30591	0.75	0.598	8.14465e-05
C19orf33	1.8156e-07	0.29903	0.722	0.573	0.00369439
CTSD	6.58915e-09	0.296606	0.825	0.674	0.000134076
GPX4	2.21008e-10	0.292964	0.889	0.787	4.49707e-06
SLC27A4	2.41815e-10	0.288006	0.552	0.359	4.92046e-06
ALDOB	1.05933e-08	0.279988	0.984	0.901	0.000215553
EDF1	4.36909e-08	0.279772	0.964	0.907	0.000889023
TM4SF5	2.3187e-09	0.278388	0.865	0.739	4.71808e-05
EDN2	6.72352e-12	0.273059	0.262	0.111	1.3681e-07
MYO1A	6.28272e-09	0.270791	0.893	0.709	0.000127841
POLR2L	3.01349e-07	0.269846	0.619	0.488	0.00613185
UBB	1.63365e-06	0.268065	0.952	0.885	0.0332415
ALKBH7	2.73208e-07	0.264593	0.782	0.645	0.00555924
DGAT1	1.00196e-07	0.263747	0.925	0.82	0.00203879
GADD45G	2.74397e-07	0.262459	0.329	0.196	0.00558344
PHGR1	6.9279e-10	0.261179	1	0.997	1.40969e-05
CD74	1.58483e-07	0.260302	0.968	0.925	0.00322481
NBL1	4.68118e-07	0.25466	0.639	0.48	0.00952526
RBBP8NL	2.03921e-09	0.25431	0.353	0.194	4.14939e-05
SLC6A19	1.63072e-07	0.254021	0.77	0.636	0.00331819
CD9	5.30075e-07	-0.315586	0.091	0.223	0.010786
EPCAM	4.35523e-07	-0.367448	0.825	0.888	0.00886202
RPS7	6.33392e-07	-0.603972	0.69	0.761	0.0128883
RPS6	5.41195e-10	-0.674948	0.829	0.889	1.10122e-05
DMBT1	4.45077e-09	-0.804782	0.218	0.383	9.05642e-05
REG1A	1.36253e-06	-1.19668	0.528	0.632	0.0277247
OLFM4	2.22031e-09	-1.34107	0.095	0.257	4.51789e-05
